# Small-molecule activators of a bacterial signaling pathway inhibit virulence

**DOI:** 10.1101/2023.12.02.569726

**Authors:** Kathryn E. Mansour, Yunchuan Qi, Mingdi Yan, Olof Ramström, Gregory P. Priebe, Matthew M. Schaefers

## Abstract

The *Burkholderia* genus encompasses multiple human pathogens, including potential bioterrorism agents, that are often extensively antibiotic resistant. The FixLJ pathway in *Burkholderia* is a two-component system that regulates virulence. Previous work showed that *fixLJ* mutations arising during chronic infection confer increased virulence while decreasing the activity of the FixLJ pathway. We hypothesized that small-molecule activators of the FixLJ pathway could serve as anti-virulence therapies. Here, we developed a high-throughput assay that screened over 28,000 compounds and identified 11 that could specifically active the FixLJ pathway. Eight of these compounds, denoted *<u>B</u>urkholderia* <u>F</u>ix <u>A</u>ctivator (BFA) 1-8, inhibited the intracellular survival of *Burkholderia* in THP-1-dervived macrophages in a *fixLJ-*dependent manner without significant toxicity. One of the compounds, BFA1, inhibited the intracellular survival in macrophages of multiple *Burkholderia* species. Predictive modeling of the interaction of BFA1 with *Burkholderia* FixL suggests that BFA1 binds to the putative ATP/ADP binding pocket in the kinase domain, indicating a potential mechanism for pathway activation. These results indicate that small-molecule FixLJ pathway activators are promising anti-virulence agents for *Burkholderia* and define a new paradigm for antibacterial therapeutic discovery.
