## Supplementary material for "Small-molecule activators of a bacterial signaling pathway inhibit virulence": Table S1

### Sheet: Sheet1
Table S1. Results for secondary assay.
					Time 0 OD600						Time 24 OD600						Time 0 GFP						Time 24 GFP						Time 24- Time 0 GFP						Average change in GFP			Percent change in GFP relative to negative control
					VC7102		AU0158		AU0158 del fixLJ		VC7102		AU0158		AU0158 del fixLJ		VC7102		AU0158		AU0158 del fixLJ		VC7102		AU0158		AU0158 del fixLJ		VC7102		AU0158		AU0158 del fixLJ		VC7102	AU0158	AU0158 del fixLJ	VC7102	AU0158	AU0158 del fixLJ
ICCB-L Compound ID	Primary Screen Hit Strength	Vendor	Library	Vendor ID	Rep A	Rep B	Rep A	Rep B	Rep A	Rep B	Rep A	Rep B	Rep A	Rep B	Rep A	Rep B	Rep A	Rep B	Rep A	Rep B	Rep A	Rep B	Rep A	Rep B	Rep A	Rep B	Rep A	Rep B	Rep A	Rep B	Rep A	Rep B	Rep A	Rep B							Type of hit
1840 L13	Strong	ChemDiv	ChemDiv6	C880-2709	0.054	0.055	0.06	0.055	0.048	0.048	0.432	0.42	0.473	0.487	0.259	0.265	1974004	1990609	1958226	1951778	1960865	1938405	3134654	3088106	2479351	2459643	2567608	2539864	1160650	1097497	521125	507865	606743	601459	1.12907e+06	514495	604101	148.349	276.156	282.286
1840 L15	Strong	ChemDiv	ChemDiv6	C880-2803	0.055	0.057	0.055	0.056	0.048	0.048	0.417	0.397	0.436	0.467	0.259	0.268	1940187	1991134	1980467	1940416	1940854	1969897	3115844	3044077	2517958	2498937	2613997	2639377	1175657	1052943	537491	558521	673143	669480	1114300	548006	671312	146.408	294.143	313.692
1840 N15	Strong	ChemDiv	ChemDiv6	C880-2804	0.055	0.055	0.058	0.056	0.048	0.048	0.428	0.395	0.451	0.469	0.268	0.27	2121023	2069891	2070852	2030094	2050117	2065879	3540690	3409315	2920543	2888518	2973277	2972060	1419667	1339424	849691	858424	923160	906181	1.37955e+06	854058	914670	181.259	458.416	427.41
1840 P11	Weak	ChemDiv	ChemDiv6	C880-2620	0.057	0.055	0.056	0.056	0.048	0.048	0.442	0.415	0.457	0.476	0.275	0.267	1881945	1921399	1885642	1858282	1888502	1894406	2680393	2695010	2111232	2092221	2132952	2117741	798448	773611	225590	233939	244450	223335	786030	229764	233892	103.277	123.326	109.294
1840 P13	Strong	ChemDiv	ChemDiv6	C880-2742	0.056	0.055	0.059	0.056	0.049	0.05	0.448	0.41	0.446	0.464	0.281	0.267	1979769	2001546	1975779	1974099	1979144	1977168	3468913	3415057	2836405	2830811	2993097	2902154	1489144	1413511	860626	856712	1013953	924986	1.45133e+06	858669	969470	190.69	460.892	453.016
1840 P15	Strong	ChemDiv	ChemDiv6	C880-2820	0.056	0.056	0.059	0.057	0.05	0.05	0.441	0.424	0.457	0.47	0.288	0.262	1906009	1924202	1879906	1854019	1870743	1886130	3047987	3040071	2435462	2427015	2495159	2471198	1141978	1115869	555556	572996	624416	585068	1.12892e+06	564276	604742	148.33	302.876	282.586
1842 O16	Weak	ChemDiv	ChemDiv6	D011-1034	0.073	0.067	0.072	0.08	0.08	0.078	0.588	0.561	0.619	0.614	0.428	0.439	1812609	1835776	1798495	1771985	1778016	1770677	2717034	2731944	2027743	2047110	2019952	1997020	904425	896168	229248	275125	241936	226343	900296	252186	234140	118.29	135.361	109.409	1
1842 P10	Weak	ChemDiv	ChemDiv6	D030-0075	0.069	0.065	0.066	0.071	0.066	0.066	0.417	0.398	0.426	0.438	0.259	0.265	1792490	1820082	1796987	1756799	1773014	1778093	2597390	2569972	1963571	1962423	2027588	1999446	804900	749890	166584	205624	254574	221353	777395	186104	237964	102.142	99.8915	111.196
1843 K01	Weak	ChemDiv	ChemDiv6	D038-0170	0.07	0.066	0.068	0.073	0.07	0.07	0.403	0.394	0.414	0.429	0.233	0.257	1789748	1819751	1787330	1775001	1745949	1749625	2574074	2538534	2010666	2000135	2020940	2013447	784326	718783	223336	225134	274991	263822	751554	224235	269406	98.7469	120.358	125.889
1845 I09	Weak	ChemDiv	ChemDiv6	D097-0007	0.058	0.055	0.057	0.057	0.05	0.05	0.439	0.425	0.466	0.473	0.282	0.273	1771746	1803854	1777139	1772070	1755923	1755047	2557211	2547881	1991766	1991260	1924908	1890643	785465	744027	214627	219190	168985	135596	764746	216908	152290	100.48	116.426	71.1627
1846 A01	Weak	ChemDiv	ChemDiv6	D107-1026	0.066	0.065	0.065	0.065	0.059	0.067	0.428	0.42	0.469	0.467	0.25	0.263	1775314	1780123	1792361	1726520	1744830	1751942	2549056	2519020	1973352	1937047	1940803	1918571	773742	738897	180991	210527	195973	166629	756320	195759	181301	99.373	105.074	84.7188
1846 F19	Weak	ChemDiv	ChemDiv6	D144-0046	0.059	0.057	0.057	0.058	0.052	0.05	0.416	0.418	0.45	0.463	0.287	0.251	1803196	1780242	1784703	1752567	1743814	1766256	2572525	2532563	1948721	1947743	1904942	1948641	769329	752321	164018	195176	161128	182385	760825	179597	171756	99.965	96.3989	80.2589
1846 P17	Weak	ChemDiv	ChemDiv6	D144-0024	0.061	0.057	0.058	0.062	0.05	0.05	0.401	0.411	0.446	0.468	0.297	0.304	1841855	1877345	1838385	1788362	1804908	1817885	2565025	2536096	1991065	1976579	1953147	1935503	723170	658751	152680	188217	148239	117618	690960	170448	132928	90.7855	91.4884	62.1152
1847 A01	Weak	ChemDiv	ChemDiv6	D146-0035	0.063	0.06	0.059	0.06	0.051	0.051	0.423	0.42	0.478	0.482	0.28	0.289	1821955	1834303	1756129	1746610	1779544	1801303	2517946	2506149	1962428	1932276	1937658	1939292	695991	671846	206299	185666	158114	137989	683918	195982	148052	89.8602	105.194	69.1819
1848 A02	Weak	ChemDiv	ChemDiv6	D176-0019	0.062	0.061	0.061	0.061	0.051	0.051	0.396	0.411	0.477	0.482	0.299	0.294	1838885	1829095	1712961	1739078	1772622	1758939	2589980	2486100	1924259	1931636	1922258	1924215	751095	657005	211298	192558	149636	165276	704050	201928	157456	92.5053	108.385	73.5765
2092 E15	Weak	Microsource	Microsource1	1500521	0.07	0.064	0.063	0.061	0.05	0.05	0.365	0.364	0.484	0.502	0.287	0.306	1884120	1869129	1782771	1801360	1825608	1795808	2565819	2558857	1991621	2002894	2085463	2006911	681699	689728	208850	201534	259855	211103	685714	205192	235479	90.0961	110.137	110.035
2092 P04	Moderate	Microsource	Microsource1	1503223	0.092	0.089	0.091	0.091	0.086	0.085	0.491	0.484	0.551	0.559	0.283	0.272	982317	995432	985004	970433	984361	973967	1697932	1703925	1238145	1215101	1199144	1194663	715615	708493	253141	244668	214783	220696	712054	248904	217740	93.557	133.6	101.746	1
2093 E07	Moderate	Microsource	Microsource1	1503330	0.054	0.054	0.054	0.054	0.047	0.047	0.444	0.433	0.483	0.473	0.246	0.245	1890104	1868683	1864079	1833845	1842629	1843973	2614650	2591547	2039893	2021592	2071960	2087347	724546	722864	175814	187747	229331	243374	723705	181780	236352	95.0878	97.5709	110.443
2093 J16	Moderate	Microsource	Microsource1	1505977	0.054	0.054	0.054	0.055	0.047	0.047	0.443	0.432	0.482	0.472	0.252	0.234	1898794	1869878	1868102	1854723	1872135	1877957	2627488	2612865	2052245	2056739	2049782	2110055	728694	742987	184143	202016	177647	232098	735840	193080	204872	96.6823	103.636	95.7334
1795 A21	Moderate	ChemDiv	ChemDiv6	1564-0069	0.053	0.055	0.056	0.056	0.04	0.04	0.428	0.404	0.461	0.483	0.209	0.222	1849250	1857530	1851962	1842288	1298549	1311273	2759240	2763658	2105869	2100369	1587332	1574918	909990	906128	253907	258081	288783	263645	908059	255994	276214	121.518	137.975	110.89	1
1795 G18	Strong	ChemDiv	ChemDiv6	1814-2038	0.055	0.054	0.054	0.055	0.041	0.04	0.403	0.375	0.424	0.454	0.19	0.191	2691021	2787895	2756023	2682343	2108390	2158548	3411296	3388969	2660471	2615092	2178205	2249593	720275	601074	-95552	-67251	69815	91045	660674	-81401.5	80430	88.4125	-43.8735	32.2898
1796 D17	Strong	ChemDiv	ChemDiv6	3277-0275	0.055	0.059	0.06	0.055	0.041	0.042	0.4	0.376	0.43	0.465	0.195	0.187	1971015	2003365	2007531	1920357	1394760	1387825	3241244	3153073	3825988	3979194	2287070	2277098	1270229	1149708	1818457	2058837	892310	889273	1.20997e+06	1938647	890792	161.92	1044.89	357.621
1796 H13	Weak	ChemDiv	ChemDiv6	3268-0188	0.055	0.058	0.06	0.056	0.043	0.043	0.421	0.406	0.454	0.483	0.204	0.213	1714789	1793981	1730346	1666536	1168058	1167758	2548973	2563301	1923945	1895506	1484153	1490553	834184	769320	193599	228970	316095	322795	801752	211284	319445	107.292	113.877	128.246
1796 I05	Weak	ChemDiv	ChemDiv6	2686-0529	0.062	0.061	0.063	0.064	0.052	0.052	0.424	0.398	0.436	0.453	0.211	0.213	1813902	1829093	1781850	1759979	1271054	1276221	2603517	2560993	1989584	1961125	1531743	1526835	789615	731900	207734	201146	260689	250614	760758	204440	255652	101.806	110.188	102.635
1796 I11	Strong	ChemDiv	ChemDiv6	2764-0017	0.055	0.055	0.056	0.056	0.045	0.043	0.429	0.426	0.448	0.466	0.21	0.202	2014101	2002419	1978370	1974783	1492804	1488637	2906482	2872218	2740832	2809561	1946622	2003028	892381	869799	762462	834778	453818	514391	881090	798620	484104	117.909	430.438	194.351	2
1798 A19	Moderate	ChemDiv	ChemDiv6	4088-0005	0.063	0.066	0.064	0.064	0.053	0.052	0.413	0.402	0.463	0.473	0.193	0.215	1863870	1865034	1834523	1803189	1303859	1315532	2762434	2714039	2170469	2106763	1743281	1779163	898564	849005	335946	303574	439422	463631	873784	319760	451526	116.931	172.343	181.272
1798 E01	Weak	ChemDiv	ChemDiv6	4019-0050	0.055	0.055	0.058	0.057	0.045	0.05	0.427	0.411	0.44	0.473	0.181	0.204	1845607	1870767	1836433	1764183	1315972	1282141	2589925	2572859	1971598	1935475	1533570	1525693	744318	702092	135165	171292	217598	243552	723205	153228	230575	96.7804	82.5866	92.5677
1798 I16	Weak	ChemDiv	ChemDiv6	4151-0533	0.054	0.056	0.056	0.058	0.046	0.044	0.421	0.412	0.439	0.458	0.182	0.194	1814055	1843946	1809245	1799465	1304125	1315735	2618206	2576514	1969361	1943263	1555041	1549819	804151	732568	160116	143798	250916	234084	768360	151957	242500	102.823	81.9013	97.3552
1798 O05	Weak	ChemDiv	ChemDiv6	4031-1912	0.055	0.056	0.055	0.057	0.047	0.045	0.421	0.415	0.438	0.448	0.189	0.199	1780655	1796891	1777324	1787232	1329094	1274814	2575072	2536939	1936767	1935032	1582419	1511612	794417	740048	159443	147800	253325	236798	767232	153622	245062	102.672	82.7984	98.3835
1800 J02	Moderate	ChemDiv	ChemDiv6	5149-0187	0.107	0.057	0.057	0.056	0.044	0.045	0.468	0.419	0.449	0.437	0.192	0.192	1784433	1802014	1866144	1919989	1375385	1362135	2591342	2534472	2000535	1998782	1606438	1573122	806909	732458	134391	78793	231053	210987	769684	106592	221020	103	57.4506	88.7317
1800 N08	Weak	ChemDiv	ChemDiv6	5197-0140	0.056	0.058	0.056	0.056	0.046	0.045	0.42	0.416	0.448	0.456	0.191	0.217	1803773	1789951	1788442	1770095	1307468	1271283	2582113	2510177	1939158	1934597	1533776	1549205	778340	720226	150716	164502	226308	277922	749283	157609	252115	100.27	84.9476	101.215
1801 G16	Moderate	ChemDiv	ChemDiv6	5350-0017	0.061	0.058	0.058	0.058	0.045	0.043	0.414	0.411	0.445	0.464	0.213	0.197	1833175	1872186	1803716	1797344	1256293	1322741	2577080	2543747	1976519	1960578	1494811	1570376	743905	671561	172803	163234	238518	247635	707733	168018	243076	94.7099	90.5581	97.5866
1801 K01	Weak	ChemDiv	ChemDiv6	5237-1483	0.061	0.061	0.059	0.058	0.045	0.044	0.409	0.405	0.482	0.491	0.212	0.21	1850468	1842007	1772073	1750555	1285144	1302822	2570349	2516969	1947565	1918298	1491733	1526625	719881	674962	175492	167743	206589	223803	697422	171618	215196	93.33	92.4979	86.3936
1801 P01	Weak	ChemDiv	ChemDiv6	5371-2365	0.061	0.06	0.06	0.059	0.045	0.045	0.397	0.406	0.476	0.479	0.198	0.208	1821877	1811598	1711351	1741216	1247599	1314201	2597284	2481435	1901188	1914915	1512633	1544384	775407	669837	189837	173699	265034	230183	722622	181768	247608	96.7024	97.9688	99.4061
1801 P09	Weak	ChemDiv	ChemDiv6	5408-1695	0.069	0.063	0.062	0.059	0.045	0.045	0.354	0.372	0.464	0.485	0.21	0.22	1785855	1788743	1751035	1773426	1309868	1285159	2547746	2521760	1945222	1950586	1550613	1573424	761891	733017	194187	177160	240745	288265	747454	185674	264505	100.025	100.074	106.189
1802 O15	Weak	ChemDiv	ChemDiv6	5611-2004	0.053	0.053	0.054	0.054	0.041	0.041	0.452	0.452	0.49	0.478	0.186	0.183	1821074	1807616	1826329	1828764	1291047	1340379	2632122	2615493	2020936	2012105	1547849	1595313	811048	807877	194607	183341	256802	254934	809462	188974	255868	108.323	101.853	102.722
1803 P16	Weak	ChemDiv	ChemDiv6	6285-0250	0.054	0.055	0.055	0.055	0.042	0.041	0.438	0.434	0.464	0.448	0.176	0.16	1846718	1871250	1816283	1828070	1330409	1331202	2589996	2608186	1997294	2001256	1572497	1620711	743278	736936	181011	173186	242088	289509	740107	177098	265798	99.0422	95.452	106.709
1804 K01	Weak	ChemDiv	ChemDiv6	6359-0120	0.053	0.054	0.054	0.054	0.041	0.041	0.435	0.43	0.46	0.464	0.178	0.144	1853741	1868515	1857390	1856308	1311395	1358295	2595803	2589151	2021258	2020138	1557895	1604717	742062	720636	163868	163830	246500	246422	731349	163849	246461	97.8702	88.3108	98.9454
1805 A12	Weak	ChemDiv	ChemDiv6	6861-0197	0.055	0.054	0.055	0.056	0.043	0.041	0.444	0.435	0.466	0.462	0.177	0.195	1868842	1825224	1808340	1826722	1306472	1308388	2595913	2562596	1979096	1980926	1546985	1565625	727071	737372	170756	154204	240513	257237	732222	162480	248875	97.987	87.573	99.9145
1808 I01	Weak	ChemDiv	ChemDiv6	8013-3776	0.054	0.055	0.056	0.057	0.045	0.042	0.436	0.432	0.459	0.459	0.191	0.172	1805951	1805012	1763659	1786767	1285046	1341743	2557452	2562452	1964086	1968507	1541132	1578576	751501	757440	200427	181740	256086	236833	754470	191084	246460	100.964	102.99	98.9448
1811 P17	Weak	ChemDiv	ChemDiv6	C082-1063	0.055	0.055	0.06	0.056	0.045	0.043	0.439	0.439	0.474	0.473	0.185	0.18	1776162	1753334	1742898	1732000	1316089	1285328	2541125	2524385	1935226	1928228	1525553	1517769	764963	771051	192328	196228	209464	232441	768007	194278	220952	102.776	104.711	88.7046
1813 A05	Weak	ChemDiv	ChemDiv6	C147-0132	0.054	0.054	0.075	0.078	0.063	0.065	0.43	0.429	0.512	0.52	0.214	0.195	1807030	1805970	1746138	1738745	1266849	1310504	2552203	2558457	1955270	1947975	1512162	1583747	745173	752487	209132	209230	245313	273243	748830	209181	259278	100.21	112.744	104.091
1813 B09	Weak	ChemDiv	ChemDiv6	C176-0238	0.056	0.065	0.065	0.066	0.051	0.051	0.43	0.433	0.471	0.489	0.202	0.191	1801692	1786454	1787591	1757561	1331416	1287141	2605844	2629583	2054376	2053793	1691190	1671134	804152	843129	266785	296232	359774	383993	823640	281508	371884	110.221	151.727	149.298
1813 P06	Weak	ChemDiv	ChemDiv6	C177-0103	0.074	0.074	0.073	0.073	0.057	0.059	0.424	0.419	0.483	0.488	0.196	0.205	1715189	1738893	1731245	1708197	1296784	1283981	2517954	2523539	1951723	1934940	1582817	1582802	802765	784646	220478	226743	286033	298821	793706	223610	292427	106.215	120.521	117.399
1813 P15	Moderate	ChemDiv	ChemDiv6	C176-0351	0.055	0.055	0.056	0.056	0.043	0.043	0.438	0.433	0.469	0.481	0.209	0.213	1738976	1733739	1704141	1718940	1300305	1271718	2502022	2515820	1912298	1923825	1555049	1588911	763046	782081	208157	204885	254744	317193	772564	206521	285968	103.386	111.31	114.806
1813 P16	Weak	ChemDiv	ChemDiv6	C183-0130	0.055	0.055	0.056	0.057	0.044	0.044	0.441	0.439	0.483	0.479	0.2	0.179	1786547	1760938	1729806	1741128	1281714	1301709	2539528	2520196	1977259	1942507	1527159	1521210	752981	759258	247453	201379	245445	219501	756120	224416	232473	101.185	120.955	93.3297
1813 P17	Weak	ChemDiv	ChemDiv6	C176-0384	0.055	0.056	0.057	0.057	0.044	0.043	0.44	0.446	0.482	0.487	0.203	0.206	1781341	1723603	1709208	1713824	1289205	1255291	2527067	2509702	1914731	1923250	1522135	1533336	745726	786099	205523	209426	232930	278045	765912	207474	255488	102.496	111.824	102.569
1813 P18	Weak	ChemDiv	ChemDiv6	C183-0267	0.058	0.059	0.059	0.061	0.045	0.044	0.449	0.451	0.482	0.476	0.216	0.203	1821300	1807343	1761172	1810441	1285458	1290753	2538585	2522113	1947985	1983066	1511284	1516880	717285	714770	186813	172625	225826	226127	716028	179719	225976	95.8199	96.8644	90.7216
1814 I02	Weak	ChemDiv	ChemDiv6	C191-0406	0.056	0.055	0.057	0.057	0.043	0.043	0.453	0.455	0.493	0.489	0.198	0.192	1878503	1882791	1822673	1854687	1400635	1427732	2646353	2665907	2074815	2117763	1691302	1711716	767850	783116	252142	263076	290667	283984	775483	257609	287326	103.776	138.845	115.351	1
1814 P01	Weak	ChemDiv	ChemDiv6	C200-0579	0.057	0.055	0.057	0.057	0.043	0.043	0.449	0.449	0.488	0.491	0.186	0.199	1796572	1806376	1740135	1736531	1315415	1297411	2568853	2526243	1947929	1937520	1480528	1528456	772281	719867	207794	200989	165113	231045	746074	204392	198079	99.8407	110.162	79.5217
1816 O01	Weak	ChemDiv	ChemDiv6	C202-3335	0.056	0.056	0.057	0.057	0.043	0.043	0.416	0.419	0.484	0.511	0.212	0.196	1826900	1822586	1810089	1780356	1294547	1312587	2615317	2614654	1978051	1960145	1566162	1604924	788417	792068	167962	179789	271615	292337	790242	173876	281976	105.751	93.7149	113.203
1816 P17	Weak	ChemDiv	ChemDiv6	C226-1227	0.053	0.054	0.054	0.054	0.04	0.041	0.426	0.433	0.477	0.493	0.212	0.204	1851416	1804288	1781342	1738244	1223019	1239627	2651611	2594004	1974541	1928767	1455643	1465147	800195	789716	193199	190523	232624	225520	794956	191861	229072	106.382	103.409	91.9643
1817 N06	Strong	ChemDiv	ChemDiv6	C248-0063	0.054	0.054	0.055	0.054	0.041	0.041	0.404	0.411	0.462	0.472	0.179	0.181	1864001	1828671	1794220	1786518	1281191	1280631	2610940	2597788	2000164	1987046	1535127	1551201	746939	769117	205944	200528	253936	270570	758028	203236	262253	101.44	109.54	105.285
1817 P01	Weak	ChemDiv	ChemDiv6	C241-1900	0.053	0.054	0.054	0.054	0.041	0.042	0.414	0.408	0.452	0.461	0.179	0.189	1882364	1841951	1842202	1810704	1295134	1286297	2646239	2596058	1992508	1985932	1547204	1538174	763875	754107	150306	175228	252070	251877	758991	162767	251974	101.569	87.7277	101.158
1819 P12	Weak	ChemDiv	ChemDiv6	C274-2774	0.054	0.056	0.055	0.056	0.043	0.043	0.422	0.422	0.47	0.474	0.193	0.191	1865326	1830536	1806784	1756311	1275597	1244995	2607880	2573560	2014406	1938684	1527259	1512424	742554	743024	207622	182373	251662	267429	742789	194998	259546	99.4011	105.099	104.198
1820 P18	Weak	ChemDiv	ChemDiv6	C301-3649	0.055	0.055	0.057	0.055	0.042	0.042	0.42	0.422	0.469	0.476	0.195	0.196	1817003	1778732	1759149	1724410	1276244	1300780	2579941	2551466	1957069	1945784	1531412	1560186	762938	772734	197920	221374	255168	259406	767836	209647	257287	102.753	112.995	103.292
1821 D06	Weak	ChemDiv	ChemDiv6	C301-6125	0.055	0.057	0.058	0.056	0.043	0.042	0.424	0.432	0.47	0.474	0.188	0.187	1794497	1759204	1719022	1722841	1296106	1258791	2554641	2534466	1927778	1924428	1565187	1535655	760144	775262	208756	201587	269081	276864	767703	205172	272972	102.735	110.583	109.589
1821 F15	Weak	ChemDiv	ChemDiv6	C301-5779	0.055	0.056	0.057	0.056	0.042	0.043	0.422	0.438	0.471	0.475	0.174	0.2	1805506	1815200	1767679	1776483	1308875	1297060	2543757	2569831	2008436	2005275	1560531	1560547	738251	754631	240757	228792	251656	263487	746441	234774	257572	99.8899	126.538	103.406
1821 N17	Weak	ChemDiv	ChemDiv6	C301-5939	0.055	0.055	0.056	0.056	0.043	0.043	0.428	0.434	0.471	0.474	0.175	0.195	1809131	1769542	1795883	1810776	1331959	1276068	2563282	2529065	1999670	1997523	1573818	1538274	754151	759523	203787	186747	241859	262206	756837	195267	252032	101.281	105.244	101.182
1821 P14	Strong	ChemDiv	ChemDiv6	C301-6644	0.055	0.055	0.056	0.056	0.043	0.044	0.433	0.434	0.473	0.473	0.187	0.2	1810548	1790582	1799126	1767771	1302862	1319493	2572157	2537568	2006714	1998368	1557513	1593221	761609	746986	207588	230597	254651	273728	754298	219092	264190	100.941	118.086	106.063
1821 P17	Weak	ChemDiv	ChemDiv6	C301-5958	0.056	0.056	0.057	0.056	0.043	0.044	0.439	0.449	0.48	0.486	0.194	0.246	1718598	1750117	1740797	1715454	1298288	1275995	2482009	2513800	1986201	1973595	1554428	1566704	763411	763683	245404	258141	256140	290709	763547	251772	273424	102.179	135.7	109.77	1
1823 A05	Weak	ChemDiv	ChemDiv6	C350-0666	0.055	0.055	0.056	0.057	0.049	0.05	0.428	0.441	0.469	0.477	0.24	0.239	1640232	1627321	1606658	1596161	1637041	1630947	2400231	2372832	1782335	1768996	1790410	1781445	759999	745511	175677	172835	153369	150498	753000	174000	152000	105.462	110.828	79.5812
1823 G01	Weak	ChemDiv	ChemDiv6	C350-0120	0.053	0.054	0.055	0.054	0.048	0.047	0.451	0.456	0.465	0.462	0.233	0.255	1558145	1565665	1536321	1607645	1608709	1651634	2284360	2282340	1721869	1744841	1861764	1806925	726215	716675	185548	137196	253055	155291	721000	161000	204000	100.98	102.548	106.806
1824 A01	Weak	ChemDiv	ChemDiv6	C387-1235	0.056	0.055	0.056	0.058	0.05	0.051	0.408	0.408	0.465	0.454	0.226	0.243	1609653	1624717	1629699	1643277	1695822	1658072	2308604	2309845	1769066	1773904	1928214	1870983	698951	685128	139367	130627	232392	212911	692000	135000	223000	96.9188	85.9873	116.754
1824 A03	Weak	ChemDiv	ChemDiv6	C387-1502	0.067	0.066	0.064	0.062	0.056	0.055	0.406	0.406	0.437	0.412	0.203	0.224	1599170	1601625	1613696	1626360	1758187	1633982	2250975	2246834	1736375	1758263	1907463	1872266	651805	645209	122679	131903	149276	238284	649000	127000	194000	90.8964	80.8917	101.571
1825 O12	Weak	ChemDiv	ChemDiv6	C472-0053	0.078	0.08	0.072	0.067	0.058	0.058	0.416	0.409	0.478	0.463	0.215	0.234	1409130	1433721	1442557	1456773	1510668	1458677	2154712	2140573	1649899	1669784	1801100	1741008	745582	706852	207342	213011	290432	282331	726000	210000	286000	101.681	133.758	149.738
1830 N18	Strong	ChemDiv	ChemDiv6	C611-0649	0.055	0.054	0.055	0.055	0.05	0.052	0.416	0.42	0.495	0.493	0.207	0.214	1565604	1572464	1559143	1572837	1627725	1602695	2324694	2306387	1837161	1856209	1908572	1876132	759090	733923	278018	283372	280847	273437	747000	281000	277000	104.622	178.981	145.026	1
1831 A20	Weak	ChemDiv	ChemDiv6	C620-0261	0.067	0.066	0.067	0.066	0.06	0.061	0.451	0.444	0.462	0.465	0.23	0.225	1568506	1562858	1552852	1557082	1614601	1595859	2309760	2299869	1727285	1722627	1825094	1812631	741254	737011	174433	165545	210493	216772	739000	170000	214000	103.501	108.28	112.042
1831 P19	Weak	ChemDiv	ChemDiv6	C636-2260	0.083	0.08	0.081	0.081	0.071	0.072	0.458	0.436	0.463	0.465	0.256	0.263	1520527	1537634	1541037	1526825	1553616	1558535	2294777	2285820	1716265	1718976	1814192	1808642	774250	748186	175228	192151	260576	250107	761000	184000	255000	106.583	117.197	133.508
1832 P16	Weak	ChemDiv	ChemDiv6	C679-5375	0.052	0.053	0.054	0.053	0.048	0.049	0.442	0.426	0.436	0.437	0.24	0.234	1561586	1567299	1585492	1571532	1562886	1551295	2317209	2301026	1724102	1726805	1709881	1698881	755623	733727	138610	155273	146995	147586	745000	147000	147000	104.342	93.6306	76.9634
1832 P17	Weak	ChemDiv	ChemDiv6	C669-2432	0.053	0.053	0.054	0.055	0.049	0.051	0.474	0.465	0.468	0.475	0.285	0.28	1946213	1947702	1931596	1941585	1954841	1947539	2672441	2651550	2037107	2043120	2065211	2093610	726228	703848	105511	101535	110370	146071	715000	104000	128000	100.14	66.242	67.0157
1832 P22	Weak	ChemDiv	ChemDiv6	C679-5621	0.053	0.053	0.055	0.054	0.049	0.05	0.444	0.424	0.437	0.427	0.251	0.232	1563162	1563747	1607169	1563867	1568696	1573675	2304702	2303279	1739869	1710702	1731297	1733803	741540	739532	132700	146835	162601	160128	741000	140000	161000	103.782	89.172	84.2932
1840 B17	Weak	ChemDiv	ChemDiv6	C880-2827	0.054	0.056	0.054	0.054	0.05	0.049	0.463	0.454	0.44	0.427	0.28	0.278	1675699	1659893	1667573	1704745	1691672	1750479	2776350	2693124	2136159	2135457	2204064	2233192	1100651	1033231	468586	430712	512392	482713	1070000	450000	498000	149.86	286.624	260.733	2
1840 D11	Weak	ChemDiv	ChemDiv6	C880-2548	0.055	0.055	0.055	0.055	0.049	0.049	0.462	0.449	0.439	0.429	0.216	0.232	1699987	1714407	1757453	1753475	1780197	1756594	2608225	2610458	2068942	2061235	2161102	2191806	908238	896051	311489	307760	380905	435212	902000	310000	408000	126.331	197.452	213.613
1840 D13	Moderate	ChemDiv	ChemDiv6	C880-2653	0.057	0.055	0.056	0.055	0.05	0.05	0.462	0.448	0.456	0.458	0.281	0.281	1656420	1654708	1637578	1644370	1641065	1670689	2569279	2550771	1948495	1931706	1983043	2007777	912859	896063	310917	287336	341978	337088	904000	299000	340000	126.611	190.446	178.01	1
1840 D15	Strong	ChemDiv	ChemDiv6	C880-2755	0.058	0.057	0.058	0.057	0.05	0.05	0.444	0.443	0.46	0.464	0.264	0.237	1765141	1679770	1660190	1715338	1698579	1702791	3091270	2862131	2226265	2236799	2322046	2275993	1326129	1182361	566075	521461	623467	573202	1250000	544000	598000	175.07	346.497	313.089
1840 F11	Moderate	ChemDiv	ChemDiv6	C880-2552	0.063	0.06	0.058	0.057	0.05	0.051	0.467	0.476	0.483	0.472	0.277	0.281	1577398	1586261	1571679	1599082	1634959	1660865	2544909	2540624	1923902	1953222	2061302	2079902	967511	954363	352223	354140	426343	419037	961000	353000	423000	134.594	224.841	221.466
1840 F13	Weak	ChemDiv	ChemDiv6	C880-2657	0.053	0.052	0.052	0.053	0.046	0.047	0.436	0.426	0.453	0.465	0.23	0.193	1738220	1743083	1733254	1716859	1729327	1777728	2623590	2620762	2014593	2001622	2101022	2142471	885370	877679	281339	284763	371695	364743	882000	283000	368000	123.529	180.255	192.67
1840 F15	Strong	ChemDiv	ChemDiv6	C880-2758	0.053	0.052	0.054	0.054	0.048	0.048	0.432	0.438	0.435	0.438	0.216	0.209	1896894	1878326	1850233	1849422	1857673	1894995	3212147	3209984	2629797	2604243	2755468	2801720	1315253	1331658	779564	754821	897795	906725	1320000	767000	902000	184.874	488.535	472.251
1840 H13	Weak	ChemDiv	ChemDiv6	C880-2690	0.052	0.052	0.053	0.055	0.048	0.047	0.419	0.416	0.432	0.432	0.215	0.195	1766432	1757273	1737014	1737957	1734506	1773388	2699482	2686435	2104839	2111761	2168227	2308931	933050	929162	367825	373804	433721	535543	931000	371000	485000	130.392	236.306	253.927
1840 J13	Moderate	ChemDiv	ChemDiv6	C880-2694	0.053	0.053	0.054	0.054	0.049	0.048	0.426	0.419	0.425	0.426	0.264	0.228	1747087	1747856	1739430	1711067	1722191	1755109	2706195	2706628	2123324	2116217	2156578	2281943	959108	958772	383894	405150	434387	526834	959000	395000	481000	134.314	251.592	251.832	2
1840 J15	Strong	ChemDiv	ChemDiv6	C880-2799	0.054	0.054	0.054	0.059	0.05	0.049	0.43	0.424	0.413	0.431	0.265	0.26	1786937	1805093	1771191	1753470	1749101	1789270	3067377	3050707	2420159	2410547	2462928	2532049	1280440	1245614	648968	657077	713827	742779	1260000	653000	728000	176.471	415.924	381.152
1840 L11	Strong	ChemDiv	ChemDiv6	C880-2596	0.053	0.054	0.054	0.055	0.049	0.048	0.432	0.427	0.429	0.419	0.257	0.232	1713293	1718071	1675022	1675746	1676890	1703157	2686153	2690723	2059340	2061757	2084545	2132923	972860	972652	384318	386011	407655	429766	973000	385000	419000	136.275	245.223	219.372	2
