## Supplementary material for "Small-molecule activators of a bacterial signaling pathway inhibit virulence": Table S2

### Sheet: Sheet1
Table S2. Details of BFA compounds.
BFA #	ChemDiv #	Chemical Name	Smiles
BFA 1	1564-0069	6-HEXYL-7-HYDROXY-3-[5-(4-METHYLPHENYL)-1,3,4-OXADIAZOL-2-YL]-2H-CHROMEN-2-ONE	CCCCCCc1cc2C=C(C(=O)Oc2cc1O)c1nnc(c2ccc(C)cc2)o1
BFA 2	C191-0406	3-(6,7-DIMETHOXY-1-{[(2-METHOXYPHENYL)CARBAMOYL]METHYL}-2,4-DIOXO-1,2,3,4-TETRAHYDROQUINAZOLIN-3-YL)-N-(2-METHOXYETHYL)PROPANAMIDE	COCCNC(CCN1C(c2cc(c(cc2N(CC(Nc2ccccc2OC)=O)C1=O)OC)OC)=O)=O
BFA 3	D011-1034	1-(2-ETHYLPHENYL)-4-[1-(4-PHENOXYBUTYL)-1H-1,3-BENZODIAZOL-2-YL]PYRROLIDIN-2-ONE	CCc1ccccc1N1CC(CC1=O)c1nc2ccccc2n1CCCCOc1ccccc1
BFA 4	C880-2694	3-[2-(AZEPAN-1-YL)-2-OXOETHYL]-5-[(3-CHLOROPHENYL)METHYL]-3H,4H,5H-PYRIDAZINO[4,5-B]INDOL-4-ONE	C1CCCN(CC1)C(CN1C(c2c(C=N1)c1ccccc1n2Cc1cccc(c1)[Cl])=O)=O
BFA 5	C301-5958	3-[(3-CHLORO-4-METHOXYPHENYL)AMINO]-2-PHENYL-1H-INDEN-1-ONE	COc1ccc(cc1[Cl])NC1=C(C(c2ccccc12)=O)c1ccccc1
BFA 6	2764-0017	2-[(1E)-2-[4-(DIMETHYLAMINO)PHENYL]ETHENYL]-3-(2-METHYLPHENYL)-3,4-DIHYDROQUINAZOLIN-4-ONE	Cc1ccccc1N1C(/C=C/c2ccc(cc2)N(C)C)=Nc2ccccc2C1=O
BFA 7	C880-2827	N-{3-[BUTYL(METHYL)AMINO]PROPYL}-2-{5-[(3-CHLOROPHENYL)METHYL]-4-OXO-3H,4H,5H-PYRIDAZINO[4,5-B]INDOL-3-YL}ACETAMIDE	CCCCN(C)CCCNC(CN1C(c2c(C=N1)c1ccccc1n2Cc1cccc(c1)[Cl])=O)=O
BFA 8	C611-0649	2-BENZOYL-6-ETHYL-5H,6H,7H,8H-THIENO[2,3-B]1,6-NAPHTHYRIDIN-3-AMINE	CCN1CCc2c(C1)cc1c(c(C(c3ccccc3)=O)sc1n2)N
